# Expression of a constitutively active nitrate reductase increases SARS-CoV-2 Spike protein production in *Nicotiana benthamiana* leaves that otherwise show traits of senescence

**DOI:** 10.1101/2024.09.23.614552

**Authors:** Louis-Philippe Hamel, Marie-Ève Paré, Francis Poirier-Gravel, Rachel Tardif, Marc-André Comeau, Pierre-Olivier Lavoie, Andréane Langlois, Marie-Claire Goulet, Marc-André D’Aoust, Dominique Michaud

## Abstract

The production of coronavirus disease 2019 vaccines can be achieved by transient expression of the Spike (S) protein of Severe Acute Respiratory Syndrome Coronavirus 2 in agroinfiltrated leaves of *Nicotiana benthamiana*, a process promoted by the co-expression of viral silencing suppressor P19. Upon expression, the S protein enters the cell secretory pathway, before being trafficked to the plasma membrane where formation of coronavirus-like particles (CoVLPs) occurs. We recently used RNAseq and time course sampling to characterize molecular responses of *N. benthamiana* leaf cells expressing P19 only, or P19 in combination with recombinant S protein. This revealed expression of the viral proteins to deeply affect the physiological status of plant cells, including through the activation of immune responses. Here, transcriptomics shows that the production of CoVLPs also induces leaf senescence, as revealed by the upregulation of senescence-associated genes, activation of senescence-related proteases, and downregulation of genes involved in basic metabolic functions like photosynthesis or nitrogen uptake and assimilation. CoVLP production also upregulated asparagine synthetase genes and led to consequent accumulation of asparagine, a nitrogen-rich amino acid is known to facilitate the reallocation of nitrogen resources from senescent to young growing organs. Hypothesizing these combined host responses to restrain foreign protein accumulation, an attempt was made to support nitrogen reduction in CoVLP-producing leaves by co-expressing a constitutively active, light-insensitive form of the nitrate reductase. We show this strategy to increase S protein accumulation in leaf tissues, thereby suggesting that boosting nitrogen metabolism of agroinfiltrated leaves improves recombinant protein yields in *N. benthamiana*.
