## Supplementary material for "Expression of a constitutively active nitrate reductase increases SARS-CoV-2 Spike protein production in *Nicotiana benthamiana* leaves that otherwise show traits of senescence": Table S1

### Sheet: Legend
	Supporting information (Hamel et al., 2025)
	Expression of a constitutively active nitrate reductase increases SARS-CoV-2 Spike protein production in Nicotiana benthamiana leaves that otherwise show traits of senescence.
	Table S1. Expression of plant genes as measured by RNAseq on P19 and CoVLP samples harvested at various time points.
	Using non-infiltrated (NI) samples at 0 DPI as a control, pairwise comparisons were conducted for P19 and CoVLP samples harvested at various time points in days (D) post-infiltration (Hamel et al., 2025). For each time point, pairwise comparisons between P19 and CoVLP samples were also conducted. From the resulting gene lists, candidates discussed in this study were selectively extracted. To be c…

### Sheet: RNAseq data (FC values)
	Niben	Attributed Gene Name	Annotation	Function		P19 vs NI						CoVLP vs NI						CoVLP vs P19
						2D	3D	4D	5D	6D		2D	3D	4D	5D	6D		2D	3D	4D	5D	6D
	Niben101Scf02762g01001	NbNAC87*	NAC domain-containing protein 100	Senescence-related NACs (TFs)		-0.314383	-0.393738	0.456839	0.650191	1.75057		-0.475692	7.04197	6.80549	5.85038	5.39402		-0.161309	7.43571	6.34865	5.20019	3.64345			Log2FC
	Niben101Scf15435g00012	NbNAC81*	NAC domain-containing protein 2			-2.20357	-0.326273	-0.295147	-0.661727	0.370963		-1.66278	1.23774	1.41821	1.28438	0.822729		0.540796	1.56401	1.71336	1.94611	0.451766			< -4,0
	Niben101Scf00799g00011	NbNAC2*	NAC domain-containing protein 2			-2.22196	-1.84008	-2.60789	-2.41851	-1.44137		-2.05661	-1.14469	-1.13437	-0.437019	0.128486		0.165347	0.695387	1.47352	1.98149	1.56986			-3,0 to -4,0
	Niben101Scf10322g01012	NbNAC29*	NAC domain-containing protein 68			2.1931	2.64428	1.00323	1.52393	2.13381		2.31143	2.23113	2.46367	3.485	3.88732		0.118335	-0.418646	1.46044	1.96107	1.75351			-2,5 to -3,0
	Niben101Scf01277g00002	NbORE1**	NAC domain-containing protein 100			-1.48832	-1.87604	-1.86921	-1.41017	0.15501		-1.49912	-0.0428483	1.39068	2.80759	3.941		-0.0108006	1.8332	3.25989	4.21776	3.78599			-2,5 to -2,0
	Niben101Scf04133g02029	NbORE2*	NAC domain-containing protein 100			1.89039	1.69428	0.510301	0.536505	0.481621		2.05428	0.8903	0.980794	2.37031	3.41038		0.163886	-0.803984	0.470492	1.83381	2.92876			-2,0 to -1,5
	Niben101Scf00063g07011	NbORE3*	NAC domain-containing protein 100			-1.37996	-1.9737	-1.55642	-0.82673	-0.000331888		-1.59637	-2.14939	0.115859	1.20942	2.12823		-0.216417	-0.175692	1.67228	2.03615	2.12856			-1,5 to -1,0
	Niben101Scf05060g08015	NbORE4*	NAC domain-containing protein 100			1.61455	1.61766	0.974701	-0.0404315	0.989507		2.20247	0.406584	3.17855	4.44235	5.23162		0.587917	-1.21107	2.20385	4.48278	4.24211			-1.0 to 1,0
	Niben101Scf00304g01003	NbEIN3a***	Protein ETHYLENE INSENSITIVE 3	EIN3 homologs (ethylene signalling)		-1.068	-1.46118	-1.97688	-1.46781	-1.7173		-1.19784	-1.78095	-1.93038	-1.87827	-1.90991		-0.129842	-0.314168	0.0864982	-0.410467	-0.192604			1,0 to 1,5
	Niben101Scf02891g00008	NbEIN3b***	Protein ETHYLENE INSENSITIVE 3			1.24198	1.15358	0.724847	0.719831	0.823155		1.14753	0.940502	1.20606	1.33078	1.56124		-0.0944456	-0.211203	0.481214	0.610952	0.738082			1,5 to 2,0
	Niben101Scf17776g00004	NbEIN3c***	Protein ETHYLENE INSENSITIVE 3			0.78348	0.95846	0.629788	0.579675	0.930511		0.681927	0.875454	1.30116	1.25175	1.34498		-0.101554	-0.0830063	0.671369	0.672072	0.414472			2.0 to 2,5
	Niben101Scf02838g07002	NbSAG14a***	Early nodulin-like protein 1, Blue Copper Binding Protein	SAGs		1.37368	2.7805	3.46691	3.26457	4.06115		1.62889	4.35048	5.73466	6.16449	6.07628		0.255205	1.56998	2.26774	2.89993	2.01514			2,5 to 3,0
	Niben101Scf10688g02001	NbSAG14b***	Early nodulin-like protein 1, Blue Copper Binding Protein			6.09914	7.34747	7.75308	7.26016	7.77967		6.14831	8.50072	9.04282	8.80988	8.38579		0.0491673	1.15326	1.28973	1.54972	0.606122			3,0 to 4,0
	Niben101Scf07623g01034	NbSAG15a***	ATP-dependent Clp protease ATP-binding subunit ClpA			-1.08668	-0.7946	-0.751625	-0.668712	-0.302236		-1.25557	0.022643	0.493344	0.442618	0.664046		-0.168882	0.817243	1.24497	1.11133	0.966282			4,0 to 5,0
	Niben101Scf02581g05002	NbSAG15b***	ATP-dependent Clp protease ATP-binding subunit ClpA			-1.08935	-0.882616	-0.82387	-0.751417	-0.668298		-1.12724	-0.676988	-0.165591	-0.150473	0.179475		-0.037898	0.205629	0.65828	0.600944	0.847772			5,0 to 6,0
	Niben101Scf00773g08003	NbSAG20*** (NbPR4b**)	Wound-induced protein 1			2.1148	3.44814	3.64292	2.84215	3.74721		2.14954	4.68318	5.87409	6.06855	6.05404		0.0347468	1.23504	2.23117	3.22641	2.30683			6,0 to 7,0
	Niben101Scf09665g00001	NbSAG201***	SAUR-like auxin-responsive protein family LENGTH=170			-0.798966	0.00696514	0.815061	0.779177	1.18433		-0.846289	1.13542	2.14481	2.06414	1.96646		-0.0473237	1.12845	1.32974	1.28497	0.782128			7,0 to 8,0
	Niben101Scf00490g01040	NbSGR1**	Protein STAY-GREEN, chloroplastic	Chlorophyll degradation		0.227392	0.316568	0.637324	1.35201	2.03916		-0.0239546	0.514382	1.85586	2.62158	3.25771		-0.235987	0.201656	1.21854	1.26957	1.21855			> 8,0
	Niben101Scf12801g00006	NbPPHa***	Alpha/beta fold hydrolase [Medicago truncatula]			-1.19709	-1.2447	-1.05039	-0.792595	-0.423918		-1.37031	-1.60539	-0.399645	0.595306	1.48654		-0.173219	-0.360687	0.650748	1.3879	1.92108
	Niben101Scf00436g10019	NbPaO1***	Pheophorbide a oxygenase, chloroplastic			-0.642707	-0.470432	-0.569006	-0.407368	-0.467696		-0.341562	0.0178248	0.357963	0.621246	0.720465		0.301145	0.488875	0.926968	1.02861	1.18816
	Niben101Scf08020g06001	NbHIN1a**	Late embryogenesis abundant hydroxyproline-rich glycoprotein	Plant cell death		2.23472	3.11565	3.53264	3.22606	4.1159		2.41052	5.61342	7.34803	7.30678	7.00698		0.175796	2.49777	3.81539	4.08072	2.89108
	Niben101Scf04717g02003	NbHIN1b**	Harpin-induced-like protein [Medicago truncatula]			4.54839	6.23651	6.54596	6.44523	6.87214		4.66849	9.13249	11.1542	11.1204	10.8297		0.120107	2.89599	4.60826	4.67513	3.95759
	Niben101Scf08020g05009	NbHIN1c**	Harpin-induced-like protein [Medicago truncatula]			2.48347	4.73948	5.44308	5.15045	5.92647		3.43394	6.77677	9.60226	9.59032	9.30192		0.950475	2.03729	4.15919	4.43987	3.37546
	Niben101Scf02502g04001	NbSAMS1***	S-adenosylmethionine synthase	Ethylene biosynthesis		-0.17688	-0.0499419	-0.255895	-0.54363	-0.194801		-0.23582	1.18732	1.41002	1.24082	0.370527		-0.0589395	1.23726	1.66592	1.78445	0.565328
	Niben101Scf01861g00002	NbSAMS2***	S-adenosylmethionine synthase 2			1.2022	1.07884	1.12906	0.942407	1.37866		1.05163	1.40758	2.57023	2.48387	2.0952		-0.15057	0.328735	1.44118	1.54146	0.716542
	Niben101Scf11751g01007	NbSAMS3***	S-adenosylmethionine synthase			-0.0750233	0.450051	0.559073	0.125043	0.474283		-0.199089	1.69147	1.66349	1.267	0.520105		-0.124065	1.24142	1.10442	1.14196	0.0458227
	Niben101Scf02334g00004	NbACS2***	1-aminocyclopropane-1-carboxylate synthase 8			-0.504245	0.393457	0.698626	0.968551	0.892168		-0.165953	1.24932	1.46003	1.30151	0.596015		0.338292	0.855858	0.7614	0.332955	-0.296153
	Niben101Scf09512g03008	NbACS3**	1-aminocyclopropane-1-carboxylate synthase-like protein 1			3.97397	5.61377	6.89141	6.31052	6.75745		4.9453	8.34894	10.1448	10.7031	10.2622		0.971331	2.73517	3.25334	4.39259	3.50474
	Niben101Scf01239g01007	NbACO1***	1-aminocyclopropane-1-carboxylate oxidase homolog 1			2.685	4.77175	5.59428	5.60878	6.38365		3.2324	5.7297	6.04706	5.86455	5.12984		0.547401	0.95795	0.452781	0.255766	-1.25381
	Niben101Scf02918g00003	NbACO2***	1-aminocyclopropane-1-carboxylate oxidase			1.42673	3.34242	3.95059	3.99872	4.66563		1.77298	5.25318	5.4774	5.38958	5.04543		0.34625	1.91077	1.5268	1.39086	0.379803
	Niben101Scf02543g01008	NbACO3***	1-aminocyclopropane-1-carboxylate oxidase 3			-0.743294	0.741005	1.36908	1.33519	1.91703		-0.778871	1.69685	2.95133	2.95327	3.00283		-0.0355777	0.955846	1.58225	1.61809	1.0858
	Niben101Scf08039g01005	NbACO4**	1-aminocyclopropane-1-carboxylate oxidase 4			-1.60783	0.00379794	0.422188	0.313241	1.02324		-1.62255	1.1763	2.12118	2.29219	2.2549		-0.0147212	1.1725	1.69899	1.97894	1.23166
	Niben101Scf00225g00006	NbACO5***	1-aminocyclopropane-1-carboxylate oxidase			2.79785	4.06592	4.73301	4.69146	5.10215		2.95354	4.65393	5.07317	5.41491	5.37089		0.155691	0.588013	0.340164	0.723447	0.26874
	Niben101Scf01445g00016	NbSAG2*** (NbCYP1*****)	Cathepsin B-like cysteine proteinase	Senescence-related CPs		2.14482	2.29009	2.68931	2.59597	2.78359		2.13448	2.44307	3.23326	3.26125	3.55537		-0.0103371	0.152976	0.543949	0.665278	0.771779
	Niben101Scf08921g02024	NbPip1****	Cysteine protease 1			3.21438	4.77419	5.388	5.43532	6.06855		3.40673	5.53749	6.31734	5.58247	5.35695		0.192349	0.763293	0.529344	0.147152	-0.711598
	Niben101Scf02976g00007	NbCathB1***	Cathepsin B-like cysteine proteinase 6			0.578101	-0.0519777	-0.670055	-0.612088	-0.696299		0.34195	-0.855846	-1.0307	-0.519945	-0.00516776		-0.236151	-0.803868	-0.360645	0.0921426	0.691131
	Niben101Scf01455g01021	NbCathB2***	Cathepsin B			0.896413	1.26346	1.03338	0.957891	1.2914		0.66617	1.09569	1.73739	2.30899	2.87101		-0.230243	-0.167769	0.704012	1.3511	1.57962
	Niben101Scf03867g02046	NbCathB3***	Cathepsin B			-0.240371	-0.381368	-0.584199	-0.383169	-0.503005		-0.361714	-1.08758	-0.705561	-0.555218	-0.28837		-0.121343	-0.606208	-0.121362	-0.172049	0.214635
	Niben101Scf00973g01002	NbRD19a***	Cathepsin B-like cysteine proteinase			-0.701701	-0.660055	-0.695943	-0.357485	-0.136212		-0.48266	-0.282484	0.585212	0.748674	0.94299		0.21904	0.377571	1.28115	1.10616	1.0792
	Niben101Scf01701g00013	NbRD19b*** (NbCYP2*****)	Cathepsin B-like cysteine proteinase			1.1589	0.805748	0.531903	0.595249	0.793585		0.826381	-0.0950134	0.55606	0.937028	1.55734		-0.332521	-0.900762	0.024156	0.341779	0.763754
	Niben101Scf06228g02005	NbRD19c***	Cathepsin B-like cysteine proteinase			3.14733	3.27622	1.89257	2.0269	2.65568		2.84094	2.90297	2.87751	3.62199	4.46595		-0.306395	-0.373247	0.984938	1.59509	1.81027
	Niben101Scf04007g01012	NbRD21a***	Cathepsin B-like cysteine proteinase			1.30965	0.914399	0.069794	0.205269	0.20724		0.956871	-0.495495	-0.522064	-0.00678466	1.10788		-0.352778	-1.40989	-0.591858	-0.212053	0.900644
	Niben101Scf12813g00004	NbRD21b***	Cathepsin B-like cysteine proteinase			0.770853	0.737274	0.70415	0.678697	0.74102		0.495516	1.07893	1.5932	1.684	1.67277		-0.275337	0.341661	0.889054	1.0053	0.931753
	Niben101Scf09885g00008	NbRD21c***	Cathepsin B-like cysteine proteinase			0.992692	0.838785	0.227588	0.214824	-0.250208		0.752167	0.608945	1.12692	1.31043	1.51247		-0.240526	-0.229839	0.899335	1.0069	1.7634
	Niben101Scf11137g00006	NbGLK1a**	Response regulator 18 LENGTH=618	GLKs and CCA1 (TFs)		0.889264	0.811526	0.761588	0.548009	0.340497		0.902667	-0.00294045	-0.286771	-0.675759	-1.00427		0.0134031	-0.815257	-1.04836	-1.22377	-1.34476
	Niben101Scf09774g03004	NbGLK1b**	Response regulator 14 LENGTH=382			0.700349	-0.172641	-0.31258	-0.406264	-0.636581		0.631648	-1.34073	-1.90445	-1.82751	-2.43551		-0.0687007	-1.16809	-1.59187	-1.42125	-1.81217
	Niben101Scf06721g00011	NbGLK2a**	Response regulator 18 LENGTH=618			0.424782	-0.329648	-1.01405	-1.21821	-1.74841		0.298769	-1.88341	-3.85158	-3.22339	-3.98221		-0.126013	-1.55376	-2.83752	-2.00518	-2.2338
	Niben101Scf01462g01010	NbGLK2b**	Response regulator 18 LENGTH=618			4.19361	3.01237	0.888389	1.00313	-0.280076		4.00435	1.61618	-1.46539	-2.84014	-3.69134		-0.189256	-1.39619	-2.35378	-3.84327	-3.41127
	Niben101Scf02026g01002	NbCCA1***	Circadian clock associated-1-like protein 1 [Glycine max]			-1.30783	-1.65204	-0.70641	-0.830651	-0.895467		-1.27211	-2.34404	-1.73638	-1.42298	-0.944854		0.0357168	-0.692004	-1.02997	-0.592331	-0.049387
	Niben101Scf08088g04018	NbLHCB1**	Chlorophyll a-b binding protein 16, chloroplastic	PAGs		0.280626	-0.0703618	-0.691535	-0.973989	-1.55573		0.121872	-0.744118	-2.28445	-2.62554	-3.07765		-0.158754	-0.673756	-1.59292	-1.65155	-1.52192
	Niben101Ctg16374g00003	NbLHCB2***	Chlorophyll a-b binding protein 50, chloroplastic			0.0948443	-0.497665	-1.6798	-1.9455	-3.8575		0.0514933	-1.05775	-4.88272	-5.37247	-7.83254		-0.043351	-0.560081	-3.20292	-3.42697	-3.97504
	Niben101Scf02289g04006	NbLHCB3***	Chlorophyll a-b binding protein 50, chloroplastic			0.697835	-0.0315763	-0.892962	-1.19009	-2.29304		0.563809	-0.491709	-2.76517	-3.12283	-3.61666		-0.134026	-0.460133	-1.87221	-1.93274	-1.32362
	Niben101Scf34696g00003	NbLHCB4***	Chlorophyll a-b binding protein 50, chloroplastic			1.77653	1.00225	-0.315386	-0.714011	-2.47923		1.68979	0.278023	-2.70541	-3.69602	-5.03773		-0.086745	-0.724231	-2.39003	-2.98201	-2.5585
	Niben101Scf12382g00021	NbLHCB5***	Chlorophyll a-b binding protein 40, chloroplastic			0.558031	0.0459982	-1.04249	-1.23466	-2.54368		0.477027	-0.534015	-3.31742	-3.96174	-5.2296		-0.0810035	-0.580014	-2.27494	-2.72708	-2.68592
	Niben101Scf02513g08007	NbLHCB6a***	Chlorophyll a-b binding protein, chloroplastic			-0.244082	-0.653247	-1.41236	-1.59427	-2.89875		-0.0792045	-1.21676	-4.07161	-4.38495	-5.82185		0.164878	-0.563517	-2.65925	-2.79068	-2.9231
	Niben101Scf02513g08003	NbLHCB6b***	Chlorophyll a-b binding protein, chloroplastic			0.254475	-0.343341	-1.20121	-1.4537	-2.66819		0.272455	-1.05369	-3.83226	-4.05705	-5.08921		0.0179799	-0.710353	-2.63105	-2.60334	-2.42102
	Niben101Scf03068g00024	NbHEMA1**	Glutamyl-tRNA reductase family protein LENGTH=543			0.500549	-0.23816	-0.821657	-0.890969	-1.88873		0.383212	-1.14653	-2.54617	-2.53375	-2.98831		-0.117337	-0.908368	-1.72451	-1.64278	-1.09958
	Niben101Scf10063g00003	NbHEMA2***	Glutamyl-tRNA reductase family protein LENGTH=543			0.406578	-0.271824	-0.955921	-1.04214	-2.09948		0.339659	-1.04681	-2.59414	-2.73906	-3.34948		-0.0669188	-0.774988	-1.63822	-1.69692	-1.25001
	Niben101Scf00078g02007	NbGUN4a***	GUN4 protein [N [Nostoc sp. PCC 7524]			-0.255197	-0.592695	-0.784266	-0.903008	-1.81502		-0.0653183	-1.30907	-2.5646	-3.00267	-3.80606		0.189879	-0.716372	-1.78033	-2.09966	-1.99105
	Niben101Scf03113g03014	NbGUN4b***	GUN4 protein [N [Nostoc sp. PCC 7524]			-0.362511	-0.563465	-0.675082	-0.838305	-1.98438		0.222426	-1.18064	-3.1411	-3.32489	-4.04309		0.584937	-0.617175	-2.46602	-2.48659	-2.05871
	Niben101Scf01209g04002	NbCHLD***	Magnesium-chelatase subunit ChlD homolog			-0.624965	-0.923166	-1.61126	-1.5364	-2.44592		-0.645141	-1.22457	-2.92707	-3.28995	-3.76888		-0.0201759	-0.301404	-1.31581	-1.75354	-1.32296
	Niben101Scf04388g00011	NbCHLH***	Magnesium-chelatase subunit H			-0.0101471	-0.700281	-0.93199	-0.943741	-2.02034		-0.11577	-1.80243	-3.09129	-3.32156	-3.51023		-0.105623	-1.10214	-2.1593	-2.37782	-1.48989
	Niben101Scf16898g00001	NbCHLI1***	Magnesium-chelatase subunit ChlI			-0.297268	-0.739839	-1.24733	-1.29845	-2.17637		-0.371095	-1.33457	-2.84765	-3.07481	-3.65509		-0.0738269	-0.594727	-1.60032	-1.77636	-1.47872
	Niben101Scf01308g03004	NbCHLI2***	Magnesium-chelatase subunit ChlI			-0.248012	-0.679626	-1.04403	-1.05584	-1.8302		-0.403234	-1.0611	-2.38014	-2.87021	-4.04492		-0.155222	-0.381476	-1.33611	-1.81437	-2.21472
	Niben101Scf03548g02031	NbCHLM**	Magnesium-protoporphyrin IX methyltransferase LENGTH=312			-0.336866	-0.702104	-1.18945	-1.25468	-1.94139		-0.379409	-1.31354	-2.52344	-3.08613	-3.7116		-0.0425436	-0.61144	-1.33399	-1.83145	-1.77021
	Niben101Scf00573g01003	NbASN1***	Asparagine synthetase 3 LENGTH=578	Asparagine synthesis		10.9914	12.4304	9.78949	9.15959	10.5747		10.6909	10.8315	12.3684	13.4281	13.6248		-0.30044	-1.59888	2.57886	4.26855	3.0501
	Niben101Scf11860g00013	NbASN2***	Asparagine synthetase 3 LENGTH=578			6.08925	7.10528	4.55034	3.70731	4.39279		5.9821	4.07705	7.63478	9.99658	10.4445		-0.107145	-3.02823	3.08444	6.28926	6.05169
	Niben101Scf05880g03001	NbASN4***	Asparagine synthetase 3 LENGTH=578			2.18097	1.11319	-0.811466	-0.32551	-0.0606575		1.8659	1.37981	3.32376	4.85666	5.30468		-0.315077	0.266626	4.13523	5.18217	5.36533
	Niben101Scf01936g07002	NbASN5***	Asparagine synthetase 3 LENGTH=578			-0.500636	-0.877385	-1.10684	-0.845569	-1.21838		-0.562837	-1.09512	-2.1485	-2.33825	-2.19245		-0.0622012	-0.217732	-1.04167	-1.49268	-0.974068
	Niben101Scf02268g00002	NbASN6***	Asparagine synthetase 3 LENGTH=578			-0.369918	-0.36425	-0.637209	-0.694436	-0.775757		-0.372548	-0.646257	-1.18893	-1.34941	-1.3184		-0.0026302	-0.282007	-0.551725	-0.654971	-0.542638
	Niben101Scf01735g00005	NbNR1*	Nitrate reductase 2 LENGTH=917	Nitrogen metabolism		-1.53037	-1.70137	-0.224989	0.185855	-0.115004		-1.3708	-1.92792	-1.32273	-1.11175	-0.747192		0.159568	-0.226551	-1.10174	-1.29761	-0.632188
	Niben101Scf34590g00006	NbNR2*	Nitrate reductase 2 LENGTH=917			-1.12609	-1.77374	-0.391079	0.0082918	-0.468043		-0.873044	-1.90774	-1.66573	-1.5126	-1.05255		0.253016	-0.133148	-1.27276	-1.52061	-0.584562
	Niben101Scf07103g03016	NbNiR1***	Nitrite reductase 1 LENGTH=586			-1.16067	-1.45842	-1.83471	-1.8489	-2.89221		-1.18012	-2.15241	-3.58635	-3.36734	-3.83485		-0.0194414	-0.693988	-1.75164	-1.51844	-0.942641
	Niben101Scf02408g02009	NbNiR2***	Nitrite reductase 1 LENGTH=586			-0.513003	-1.06234	-1.17438	-1.12322	-2.10746		-0.508919	-1.54591	-2.84029	-2.96955	-3.57667		0.00408425	-0.483567	-1.66591	-1.84633	-1.46921
	Niben101Scf04198g01001	NbGLU1***	Ferredoxin-dependent glutamate synthase			-0.301226	-0.787339	-1.02646	-0.903618	-1.86353		-0.647357	-1.46982	-1.92196	-1.92882	-1.80912		-0.346131	-0.682485	-0.895507	-1.02521	0.0544164
	Niben101Scf12966g00016	NbGLU2***	Ferredoxin-dependent glutamate synthase			-0.41436	-0.963702	-1.15697	-0.906314	-1.83916		-0.663955	-1.58169	-2.02318	-1.64733	-1.31608		-0.249595	-0.617986	-0.866214	-0.741011	0.523081
	Niben101Scf18214g00004	NbGLT1***	glutamate synthase 1 LENGTH=1648			0.300163	1.00915	1.04994	0.872499	1.02514		0.183959	1.31406	1.83288	1.78497	1.38109		-0.116204	0.304916	0.78294	0.91247	0.355951
	Niben101Scf02290g02021	NbGLT2***	glutamate synthase 1 LENGTH=1648			0.567611	1.06767	0.721474	0.588054	0.632889		0.697224	1.22427	1.44618	1.57898	1.50671		0.129613	0.156602	0.724707	0.990922	0.87382
	Niben101Scf02330g00012	NbGLN2a***	Glutamine synthetase chloroplastic			-0.863362	-1.27641	-1.38867	-1.48329	-2.11545		-0.94616	-1.56011	-2.62443	-2.98258	-3.45337		-0.082798	-0.283696	-1.23577	-1.49929	-1.33792
	Niben101Scf00952g03003	NbGLN2b***	Glutamine synthetase chloroplastic			-0.860674	-1.1622	-1.26393	-1.41395	-1.90658		-0.834312	-1.33842	-2.3075	-2.69695	-3.22931		0.026362	-0.176219	-1.04357	-1.28301	-1.32273
	Niben101Scf01765g02012	NbGLN1b***	Glutamine synthetase			-0.713525	-0.681786	-0.577209	-0.300396	-0.0506112		-0.765255	-0.700621	0.00397671	0.788482	1.50891		-0.0517295	-0.0188353	0.581186	1.08888	1.55952
	Niben101Scf00824g00002	NbGLN1c***	Glutamine synthetase			-1.76247	-2.02981	-2.14325	-1.96149	-2.16482		-2.32307	-1.88736	-2.78386	-2.85107	-2.58239		-0.560596	0.14245	-0.640616	-0.889581	-0.417578
	* As defined in Hamel et al., 2025
	** As defined in Hamel et al., 2024
	*** As defined in this study
	**** As defined in Xu et al., 2012
	***** As defined in Hao et al., 2006
