## Supplementary material for "Expression of a constitutively active nitrate reductase increases SARS-CoV-2 Spike protein production in *Nicotiana benthamiana* leaves that otherwise show traits of senescence": Table S2

### Sheet: Legend
	Supporting information (Hamel et al., 2025)
	Expression of a constitutively active nitrate reductase increases SARS-CoV-2 Spike protein production in Nicotiana benthamiana leaves that otherwise show traits of senescence.
	Table S2. CPs showing enhanced accumulation as measured by iTRAQ proteomics on P19 and CoVLP samples at 6 DPI.
	To investigate changes in protein abundance, a large-scale proteomics survey was performed using iTRAQ labelling (Hamel et al., 2025). Using non-infiltrated (NI) samples at 0 DPI as a control, pairwise comparisons were conducted for P19 and CoVLP samples harvested at 6 days (D) post-infiltration. At the end of sampling (6 DPI), pairwise comparisons between P19 and CoVLP samples were also preforme…

### Sheet: Cysteine proteases
	CPs upregulated in P19 and CoVLP samples at 6 DPI
	Number of proteins identified: 7
			P19 (6D) vs NI (0D)		CoVLP (6D) vs NI (0D)		CoVLP (6D) vs P19 (6D)		Best corresponding gene model (Niben No)	Attributed protein name	Protease classification***
	UniProt No	Genomic annotation	Log2FC	padj	Log2FC	padj	Log2FC	padj
	A0A1S3YCM0	Cysteine protease 1	3.04045	0.000859696	3.21599	0.000347589	0.175534	0.0630467	Niben101Scf08921g02024	NbPip1*	Cathepsin L-like
	A0A1S3Z5T3	Cathepsin B	0.863938	0.024895	2.41343	0.00467838	1.54949	0.0255896	Niben101Scf01455g01021	NbCathB2**	Cathepsin B-like
	A0A1U7W460	Cathepsin B-like cysteine proteinase	1.30269	0.00825752	2.36992	0.000563822	1.06723	0.00153875	Niben101Scf01445g00016	NbSAG2**	Cathepsin H-like
	A0A1U7W4Z0	Cathepsin B-like cysteine proteinase 1	1.04952	0.0158528	2.14113	0.00458637	1.09162	0.0323778	Niben101Scf12813g00004	NbRD21b**	Cathepsin L-like
	A0A1J6IHK5	Cathepsin B-like cysteine proteinase	1.15212	0.0175322	1.74146	0.00341245	0.589336	0.0334922	Niben101Scf09885g00008	NbRD21c**	Cathepsin L-like
	A0A314KVZ8	Cathepsin B-like cysteine proteinase	0.881723	0.0482583	0.920087	0.0330128	0.038364	0.0569883	Niben101Scf04007g01012	NbRD21a**	Cathepsin L-like
	A0A1S4DJS1	Cathepsin B-like cysteine proteinase 6	0.584962	0.044895	0.650192	0.0402875	0.065229	0.0604563	Niben101Scf02976g00007	NbCathB1**	Cathepsin B-like
	* As defined in Xu et al., 2012
	** As defined in this study
	*** As defined via protein sequence alignment and phylogenetic clustering with human cathepsins (Figure S1a,b)
